# Spontaneous myocarditis in mice predisposed to autoimmune disease: Including Vaccination-induced onset

**DOI:** 10.1101/2022.03.14.484354

**Authors:** Takuma Hayashi, Motoki Ichikawa, Ikuo Konishi

## Abstract

Non-obese diabetic (NOD)/ShiLtJ mice, like biobreeding rats, are used as an animal model for type 1 diabetes. Diabetes develops in NOD mice as a result of insulitis, a leukocytic infiltrate of the pancreatic islets. The onset of diabetes is associated with a moderate glycosuria and a non-fasting hyperglycemia. Previously, in non-obese diabetic (NOD)/ShiLtJ mice spontaneously developing type 1 diabetes, the possible involvement of decreased expression of LMP2/β1i, an immunoproteasome β subunit, and associated decreased expression of NF-κB1 (also called as p50) in the development of type 1 diabetes was argued between our research team and other research groups. In response to these arguments, we created NOD mice in which NF-κB1 expression is not consistently observed. Unexpectedly, most NOD *Nfκb1* homozygote mice were found to die by the 8th week of age due to the development of severe myocarditis. Furthermore, in all NOD *Nfκb1* heterozygote mice, the onset of Insulitis was observed from 4 months of age. In addition, in NOD *Nfκb1* heterozygote mice, an increase in cTnT due to vaccination with influenza or HBV vaccine was observed without gender difference. Now, we found a direct involvement of decreased expression of NF-κB1 in the development of autoimmune diseases in NOD/ShiLtJ mice. Therefore, we would like to introduce new research results on autoimmune diseases, including findings on important risk factors for the development of myocarditis observed after vaccination with mRNA-based COVID-19 vaccine.
