## Supplemental 2 for "Spontaneous myocarditis in mice predisposed to autoimmune disease: Including Vaccination-induced onset"

### Sheet: Sheet1
Supplementary Data Table 1: Incidence of Myocarditis and Insulitis
ID	Mouse genotype	Sex	age of weeks	dissection date	birth date	Myocarditis Score	Insulitis
1	NOD/NFkB(-/-)-M1	Femal	6w	2020-10-09	2020-08-25	Positive 4	-		Incidence of Myocarditis
2	NOD/NFkB(-/-)-M2	Male	5w	2020-10-09	20208/9/2	Positive 4	-		Male	0.95	19/20
3	NOD/NFkB(-/-)-M3	Femal	6w	2020-10-09	2020-08-25	Positive 4	+		Female	0.75	15/20
4	NOD/NFkB(-/-)-M4	Femal	8w	2020-11-07	2020-09-10	Positive 4	+
5	NOD/NFkB(-/-)-M5	Male	8w	2020-11-07	2020-09-10	Positive 4	+
6	NOD/NFkB(-/-)-M6	Male	4w	2020-11-13	2020-10-18	Positive 4	-
7	NOD/NFkB(-/-)-M7	Femal	7w	2021-01-11	2020-11-23	Negative 0	+
8	NOD/NFkB(-/-)-M8	Male	7w	2021-01-23	2020-12-04	Positive 4	+
9	NOD/NFkB(-/-)-M9	Male	7w	2021-01-30	2020-12-10	Positive 4	-
10	NOD/NFkB(-/-)-M10	Femal	6w	2021-01-29	2020-12-16	Positive 4	+
11	NOD/NFkB(-/-)-M11	Femal	6w	2020-10-09	2020-08-25	Positive 4	-
12	NOD/NFkB(-/-)-M12	Femal	5w	2020-10-09	2020-09-02	Negative 0	+
13	NOD/NFkB(-/-)-M13	Femal	6w	2020-10-09	2020-08-25	Positive 4	+
14	NOD/NFkB(-/-)-M14	Femal	8w	2020-11-07	2020-09-10	Positive 4	+
15	NOD/NFkB(-/-)-M15	Male	8w	2020-11-07	2020-09-10	Positive 4	+
16	NOD/NFkB(-/-)-M16	Male	4w	2020-11-13	2020-10-18	Negative 0	-
17	NOD/NFkB(-/-)-M17	Femal	7w	2021-01-11	2020-11-23	Positive 4	+
18	NOD/NFkB(-/-)-M18	Male	7w	2020-01-23	2020-12-04	Positive 4	-
19	NOD/NFkB(-/-)-M19	Male	7w	2021-01-30	2020-12-10	Positive 4	+
20	NOD/NFkB(-/-)-M20	Femal	6w	2021-01-29	2020-12-16	Positive 4	-
21	NOD/NFkB(-/-)-M21	Femal	6w	2020-10-09	2020-08-25	Positive 4	-
22	NOD/NFkB(-/-)-M22	Male	5w	2020-10-09	2020-09-02	Positive 4	+
23	NOD/NFkB(-/-)-M23	Femal	6w	2020-10-09	2020-08-25	Negative 0	+
24	NOD/NFkB(-/-)-M24	Femal	8w	2020-11-07	2020-09-10	Positive 4	+
25	NOD/NFkB(-/-)-M25	Male	8w	2020-11-07	2020-09-10	Positive 4	+
26	NOD/NFkB(-/-)-M26	Male	4w	2020-11-13	2020-10-18	Positive 4	-
27	NOD/NFkB(-/-)-M27	Femal	7w	2021-01-11	2020-11-23	Positive 4	+
28	NOD/NFkB(-/-)-M28	Male	7w	2021-01-23	2020-12-04	Positive 4	-
29	NOD/NFkB(-/-)-M29	Male	7w	2021-01-30	2020-12-10	Positive 4	-
30	NOD/NFkB(-/-)-M30	Femal	6w	2021-01-29	2020-12-16	Positive 4	-
31	NOD/NFkB(-/-)-M31	Femal	6w	2020-10-09	2020-08-25	Negative 0	-
32	NOD/NFkB(-/-)-M32	Male	5w	2020-10-09	2020-09-02	Positive 4	+
33	NOD/NFkB(-/-)-M33	Femal	6w	2020-10-09	2020-08-25	Positive 4	+
34	NOD/NFkB(-/-)-M34	Femal	8w	2020-11-07	2020-09-10	Negative 0	+
35	NOD/NFkB(-/-)-M35	Male	8w	2020-11-07	2020-09-10	Positive 4	+
36	NOD/NFkB(-/-)-M36	Male	4w	2020-11-13	2020-10-18	Positive 4	-
37	NOD/NFkB(-/-)-M37	Femal	7w	2021-01-11	2020-11-23	Positive 4	+
38	NOD/NFkB(-/-)-M38	Male	7w	2021-01-23	2020-12-04	Positive 4	-
39	NOD/NFkB(-/-)-M39	Male	7w	2021-01-30	2020-12-10	Positive 4	-
40	NOD/NFkB(-/-)-M40	Femal	6w	2021-01-29	2020-12-16	Positive 4	-
ID	Mouse genotype	Sex	age of months	dissection date	birth date	Myocarditis Score	Insulitis
41	NOD/NFkB(-/+)-C1	Female	7m	2020-10-23	2020-03-02	Negative 0	+		Incidence of Myocarditis
42	NOD/NFkB(-/+)-C2	Female	8m	2020-11-26	2020-03-02	Negative 0	+/-		(NOD/NFkB(-/+))
43	NOD/NFkB(-/+)-C3	Male	8m	2020-11-26	2020-03-02	Negative 0	+		Male	0.15	3/20
44	NOD/NFkB(-/+)-C4	Male	8m	2020-11-26	2020-03-02	Negative 0	+		Female	0.05	1/20
45	NOD/NFkB wt-C5	Female	10m	2020-11-26	2020-01-28	Negative 0	+
46	NOD/NFkB(-/+)-C6	Female	4.5m	2021-01-28	2020-09-10	Negative 0	+
47	NOD/NFkB(-/+)-C7	Male	8m	2021-04-19	2020-08-18	Negative 0	+/-		Incidence of Myocarditis
48	NOD/NFkB(-/+)-C8	Female	9m	2021-03-02	2008-06-18	Negative 0	+		(NOD/NFkB wt)
49	NOD/NFkB(-/+)-C9	Male	7m	2020-10-23	2020-03-02	Negative 0	+		Male	0	0/3
50	NOD/NFkB(-/+)-C10	Female	8m	2020-11-26	2020-03-02	Negative 0	+/-		Female	0	0/2
51	NOD/NFkB(-/+)-C11	Male	8m	2020-11-26	2020-03-02	Negative 0	+
52	NOD/NFkB(-/+)-C12	Male	8m	2020-11-26	2020-03-02	Negative 0	+
53	NOD/NFkB wt-C13	Male	10m	2020-11-26	2020-01-28	Negative 0	+/-
54	NOD/NFkB(-/+)-C14	Female	4.5m	2021-01-28	2020-09-10	Negative 0	+
55	NOD/NFkB(-/+)-C15	Male	8m	2021-04-19	2020-08-18	Negative 0	+/-
56	NOD/NFkB(-/+)-C16	Male	9m	2021-03-02	2020-06-18	+/- 1	+
57	NOD/NFkB(-/+)-C17	Female	7m	2020-10-23	2020-03-02	Negative 0	+
58	NOD/NFkB(-/+)-C18	Female	8m	2020-11-26	2020-03-02	Negative 0	+/-
59	NOD/NFkB(-/+)-C19	Female	8m	2020-11-26	2020-03-02	Negative 0	+
60	NOD/NFkB(-/+)-C20	Male	8m	2020-11-26	2020-03-02	Negative 0	+
61	NOD/NFkB wt-C21	Male	10m	2020-11-26	2020-01-28	Negative 0	+/-
62	NOD/NFkB(-/+)-C22	Male	4.5m	2021-01-28	2020-09-10	Negative 0	+
63	NOD/NFkB(-/+)-C23	Female	8m	2021-04-19	2020-08-18	Negative 0	+
64	NOD/NFkB(-/+)-C24	Male	9m	2021-03-02	2020-06-18	Negative 0	+
65	NOD/NFkB(-/+)-C25	Female	7m	2020-10-23	2020-03-02	Negative 0	+
66	NOD/NFkB(-/+)-C26	Female	8m	2020-11-26	2020-03-02	Negative 0	+/-
67	NOD/NFkB(-/+)-C27	Male	8m	2020-11-26	2020-03-02	+/- 1	+
68	NOD/NFkB(-/+)-C28	Male	8m	2020-11-26	2020-03-02	Negative 0	+
69	NOD/NFkB wt-C29	Female	10m	2020-11-26	2020-01-28	Negative 0	+/-
70	NOD/NFkB(-/+)-C30	Female	4.5m	2021-01-28	2020-09-10	Negative 0	+
71	NOD/NFkB(-/+)-C31	Female	8m	2021-04-19	2020-06-18	Negative 0	+/-
72	NOD/NFkB(-/+)-C32	Male	9m	2021-03-02	2020-06-18	+/- 1	+
73	NOD/NFkB(-/+)-C33	Female	7m	2020-10-23	2020-03-02	Negative 0	+
74	NOD/NFkB(-/+)-C34	Female	8m	2020-11-26	2020-03-02	Negative 0	+/-
75	NOD/NFkB(-/+)-C35	Male	8m	2020-11-26	2020-03-02	Negative 0	+
76	NOD/NFkB(-/+)-C36	Male	8m	2020-11-26	2020-03-02	Negative 0	+
77	NOD/NFkB wt-C37	Male	10m	2020-11-26	2020-01-28	Negative 0	+/-
78	NOD/NFkB(-/+)-C38	Female	4.5m	2021-01-28	2020-09-10	Negative 0	+
79	NOD/NFkB(-/+)-C39	Female	8m	2021-04-19	2020-08-18	Negative 0	+/-
80	NOD/NFkB(-/+)-C40	Male	9m	2021-03-02	2020-06-18	Negative 0	+
81	NOD/NFkB(-/+)-C41	Female	8m	2021-04-19	2020-08-18	Negative 0	+/-
82	NOD/NFkB(-/+)-C42	Male	8m	2020-11-26	2020-03-02	Negative 0	+/-
83	NOD/NFkB(-/+)-C43	Female	10m	2020-11-26	2020-01-28	Negative 0	+
84	NOD/NFkB(-/+)-C44	Male	7m	2020-10-23	2020-03-02	+/- 1	+
85	NOD/NFkB(-/+)-C45	Male	7m	2020-10-23	2020-03-02	Negative 0	+/-
